# Development of a new tool based on gene expression analyses of bovine raw milk to monitor the inflammatory status of the udder

**DOI:** 10.1101/2025.09.03.671445

**Authors:** C. Gitton, Y. Le Vern, M. Gaborit, R. Prado Martins, P. Germon

**Author notes:** PFIE UE 1277, INRAE, Nouzilly, France.

## Abstract

Inflammation of the mammary gland, or mastitis, is a common disease of dairy cows with important consequences on the economy of dairy farms, well-being of cows and antibiotic usage. Monitoring of the inflammatory status of mammary gland currently relies on milk somatic cell counting. In order to improve this monitoring, methods aiming at differentiating cell types among milk cells are being developed. The objective of the present study was to explore the use of gene expression profiling from raw milk samples to define the inflammatory status of udder quarters. A pilot study allowed us to select 37 genes differentially expressed between three milk cell types, i.e. neutrophils, macrophages or T lymphocytes. Based on expression data measured by RT-qPCR for these genes in RNA extracted from quarter milk samples, we were able to identify four different types of milk samples, each with specific properties. One cluster was characterized by increased expression of genes typifying neutrophils, a second one was identified by increased expression of genes typifying macrophages while the two others were distinguished based on the expression of genes associated with T lymphocytes. Clustering of samples based on gene expression was shown to be comparable to that obtained by flow cytometry analysis. Our results highlight the potential of profiling of milk samples based on gene expression for the analysis of the inflammatory status of udders.
