## Supplementary material for "Development of a new tool based on gene expression analyses of bovine raw milk to monitor the inflammatory status of the udder": S1_File.xlsx

### Sheet: Feuil1
Quarter	Used_for_cell_sorting	Macrophage_prct	Lymphocyte_prct	Neutrophil_prct	SCC	Macro_num	Lympho_num	Neutro_num	Breed	Days_in_milk	Bacterio_status	Bacterio_pathoproof	Staphylococcus sp.	Str. uberis	Str. dysgalactiae	Beta-lactamase gene	E. coli	C. bovis	Enterococcus sp. (including faecalis and faecium)	Klebsiella sp. (including oxytoca and pneumonia)	M. bovis	Mycoplasma sp.	Prototheca sp.	S. marcescens	Staph. aureus	Str. agalactiae	T. pyogenes and P. indolicus	Yeasts
VL1743_ARD	0	22.3	19.26	31.37	75	16.725	14.445	23.5275	HF	243	conta
VL1744_AVG	1	16	13	26	45	7.2	5.85	11.7	HF	215	conta
VL1814_ARD	0	26.57	25.93	22.81	23	6.1111	5.9639	5.2463	HF	123	conta
VL9045_AVD	0	9.56	15.18	64.75	76	7.2656	11.5368	49.21	HF	391	Gplus	S_spp	32.8	40	39.4	40	40	40	40	40	40	40	40	40	40	40	40	40
VL9089_AVD	0	6.96	28.33	55	51	3.5496	14.4483	28.05	NO	294	Gplus	S_spp	31.5	38.6	39.7	40	40	40	40	40	40	40	40	40	40	40	40	40
VL1743_AVG	0	42.94	33.1	10.79	128	54.9632	42.368	13.8112	HF	243	no_growth
VL1815_ARD	0	3.98	5.91	83.79	30	1.194	1.773	25.137	HF	284	no_growth
VL7501_AVG	0	15.59	28.5	39.85	27	4.2093	7.695	10.7595	NO	261	no_growth	negative	40	40	40	40	40	40	40	40	40	40	40	40	40	40	40	40
VL8324_AVD	0	28.05	61.55	0.94	25	7.0125	15.3875	0.235	NO	265	no_growth	negative	40	40	40	40	40	40	40	40	40	40	40	40	40	40	40	40
VL9088_ARD	0	9.05	19.4	65.47	17	1.5385	3.298	11.1299	NO	299	no_growth	negative	40	39.9	38.4	40	40	40	40	40	40	40	40	40	40	40	40	40
VL1916_AVD	0	27.55	23.41	27.79	31	8.5405	7.2571	8.6149	HF	214
VL1063_AVG	0	13.06	12.15	60.98	111	14.4966	13.4865	67.6878	NO	293	Gplus	S_spp	32	39.3	40	31.3	40	40	40	40	40	40	40	40	40	40	40	40
VL1064_ARG	0	10.96	6.18	75.21	51	5.5896	3.1518	38.3571	NO	291	Gplus	S_spp	33.4	40	40	40	40	40	40	40	40	40	40	40	40	40	40	40
VL1095_ARG	0	5.42	5.02	87.52	67	3.6314	3.3634	58.6384	HF	273	Gplus	negative	40	40	40	40	38.7	40	40	40	40	40	40	40	40	40	40	40
VL1076_AVD	0	26.55	14.72	44.92	36	9.558	5.2992	16.1712	HF	252	no_growth	negative	40	38.8	39.2	40	40	40	40	40	40	40	40	40	40	40	40	40
VL1083_AVG	0	7.53	5	83.91	19	1.4307	0.95	15.9429	HF	259	no_growth	negative	40	39.5	39.5	40	40	40	40	40	40	40	40	40	40	40	40	40
VL1101_ARD	0	3.07	0.51	95.99	30	0.921	0.153	28.797	HF	298	no_growth	negative	40	40	40	40	40	40	40	40	40	40	40	40	40	40	40	40
VL1127_AVD	0	3.03	1.2	94.33	101	3.0603	1.212	95.2733	HF	293	no_growth	negative	40	40	40	40	40	40	40	40	40	40	40	40	40	40	40	40
VL1517_AVG	0	29.42	18.99	24.17	20	5.884	3.798	4.834	HF	341
VL1913_AVD	1	16	10	60	170	27.2	17	102	HF	201	conta
VL1914_AVG	1	17	5	63	200	34	10	126	HF	199	conta
VL1124_AVD	0	8.65	15.47	72.29	118	10.207	18.2546	85.3022	HF	316	Gplus	S_spp	31.1	36.4	39	40	40	40	40	40	40	40	40	40	40	40	40	40
VL1926_AVG	1	8	4	79	389	31.12	15.56	307.31	HF	193	Gplus
VL7186_ARD	0	13.53	48.03	26.02	63	8.5239	30.2589	16.3926	HF	282	Gplus	negative	40	39.1	40	40	38.3	40	40	40	40	40	40	40	40	40	40	40
VL1531_AVG	0	32.63	26.01	16.31	107	34.9141	27.8307	17.4517	HF	249	no_growth
VL8332_AVG	0	8.45	55.82	19.16	83	7.0135	46.3306	15.9028	NO	269	no_growth	negative	40	40	40	40	40	40	40	40	40	40	40	40	40	40	40	40
VL9148_ARD	0	5.8	36.58	50.96	155	8.99	56.699	78.988	NO	307	no_growth	negative	40	39.5	40	40	40	40	40	40	40	40	40	40	40	40	40	40
VL1717_ARD	0	63.93	6.72	8.5	90	57.537	6.048	7.65	HF	276
VL1096_AVD	0	4.68	2.29	85.67	224	10.4832	5.1296	191.901	NO	223	Gplus	S_spp	32.2	39.2	40	40	40	40	40	40	40	40	40	40	40	40	40	40
VL1145_ARD	0	9.68	4.06	75.76	277	26.8136	11.2462	209.855	NO	212	Gplus	S_spp	33.6	39.1	40	40	40	40	40	40	40	40	40	40	40	40	40	40
VL1517_AVD	0	14.94	3.31	71.93	470	70.218	15.557	338.071	HF	341	Gplus
VL1717_ARG	0	49.39	6.48	25.23	305	150.639	19.764	76.9515	HF	276	Gplus
VL1815_AVD	0	3.9	1.05	89.71	3231	126.009	33.9255	2898.53	HF	284	Gplus
VL1921_ARD	0	5.73	1.09	90.62	956	54.7788	10.4204	866.327	HF	213	Gplus
VL7504_AVD	0	6.2	8.2	75.07	127	7.874	10.414	95.3389	HF	271	Gplus	S_spp	31	37.8	40	35.9	40	40	40	40	40	40	40	40	40	40	40	40
VL9149_ARD	0	6.67	1.31	87.78	506	33.7502	6.6286	444.167	HF	296	Gplus	S_spp	31.1	38.7	40	29	40	40	40	40	40	40	40	40	40	40	40	40
VL2011_AVG	0	3.58	4.19	89.08	3603	128.987	150.966	3209.55	HF	35	no_growth
VL1818_ARG	0	9.92	1.91	70.99	976	96.8192	18.6416	692.862	HF	153
VL1910_ARD	0	15.69	45.36	26.77	186	29.1834	84.3696	49.7922	HF	216	conta
VL1818_ARD	0	10.99	47.19	21.41	37	4.0663	17.4603	7.9217	HF	153	Gplus

### Sheet: Feuil3
Quartier	Macrophage	Lymphocyte	Neutrophile	CCS	Macro_num	Lympho_num	Neutro_num	Total	Serie	Race	SCS_cate	SCS	SCS_cate_2	Cluster_3_samples	Cluster_4_samples	Bacterio	Staphylococcus sp.	Str. uberis	Str. dysgalactiae	Beta-lactamase gene	E. coli	C. bovis	Enterococcus sp. (including faecalis and faecium)	Klebsiella sp. (including oxytoca and pneumonia)	M. bovis	Mycoplasma sp.	Prototheca sp.	S. marcescens	Staph. aureus	Str. agalactiae	T. pyogenes and P. indolicus	Yeasts
VL9088_ARD	9.05	19.4	65.47	17	1.5385	3.298	11.1299	94.43	20	NO	0_0.5	0.443607	1	2	4	no_growth	40	39.9	38.4	40	40	40	40	40	40	40	40	40	40	40	40	40
VL8324_AVD	28.05	61.55	0.94	25	7.0125	15.3875	0.235	91.22	20	NO	0.5_1	1	2	2	4	no_growth	40	40	40	40	40	40	40	40	40	40	40	40	40	40	40	40
VL7501_AVG	15.59	28.5	39.85	27	4.2093	7.695	10.7595	85.95	20	NO	1_1.5	1.11103	2	2	4	no_growth	40	40	40	40	40	40	40	40	40	40	40	40	40	40	40	40
VL9089_AVD	6.96	28.33	55	51	3.5496	14.4483	28.05	94.55	20	NO	2_2.5	2.02857	3	2	4	Gplus	31.5	38.6	39.7	40	40	40	40	40	40	40	40	40	40	40	40	40
VL9045_AVD	9.56	15.18	64.75	76	7.2656	11.5368	49.21	93.57	20	HF	2.5_3	2.60407	3	2	4	Gplus	32.8	40	39.4	40	40	40	40	40	40	40	40	40	40	40	40	40
VL1083_AVG	7.53	5	83.91	19	1.4307	0.95	15.9429	97.16	20	HF	0.5_1	0.604071	1	2	2	no_growth	40	39.5	39.5	40	40	40	40	40	40	40	40	40	40	40	40	40
VL1101_ARD	3.07	0.51	95.99	30	0.921	0.153	28.797	99.66	20	HF	1_1.5	1.26303	2	2	2	no_growth	40	40	40	40	40	40	40	40	40	40	40	40	40	40	40	40
VL1076_AVD	26.55	14.72	44.92	36	9.558	5.2992	16.1712	87.55	20	HF	1.5_2	1.52607	2	2	2	no_growth	40	38.8	39.2	40	40	40	40	40	40	40	40	40	40	40	40	40
VL1064_ARG	10.96	6.18	75.21	51	5.5896	3.1518	38.3571	94.47	20	NO	2_2.5	2.02857	3	2	2	Gplus	33.4	40	40	40	40	40	40	40	40	40	40	40	40	40	40	40
VL1095_ARG	5.42	5.02	87.52	67	3.6314	3.3634	58.6384	98.27	20	HF	2_2.5	2.42223	3	2	2	Gplus	40	40	40	40	38.7	40	40	40	40	40	40	40	40	40	40	40
VL1127_AVD	3.03	1.2	94.33	101	3.0603	1.212	95.2733	98.76	20	HF	3_4	3.01436	4	2	2	no_growth	40	40	40	40	40	40	40	40	40	40	40	40	40	40	40	40
VL1063_AVG	13.06	12.15	60.98	111	14.4966	13.4865	67.6878	92.57	20	NO	3_4	3.15056	4	2	2	Gplus	32	39.3	40	31.3	40	40	40	40	40	40	40	40	40	40	40	40
VL7186_ARD	13.53	48.03	26.02	63	8.5239	30.2589	16.3926	92.34	20	HF	2_2.5	2.33342	3	3	3	Gplus	40	39.1	40	40	38.3	40	40	40	40	40	40	40	40	40	40	40
VL8332_AVG	8.45	55.82	19.16	83	7.0135	46.3306	15.9028	90.83	20	NO	2.5_3	2.73118	3	3	3	no_growth	40	40	40	40	40	40	40	40	40	40	40	40	40	40	40	40
VL1124_AVD	8.65	15.47	72.29	118	10.207	18.2546	85.3022	97.07	20	HF	3_4	3.23879	4	3	3	Gplus	31.1	36.4	39	40	40	40	40	40	40	40	40	40	40	40	40	40
VL9148_ARD	5.8	36.58	50.96	155	8.99	56.699	78.988	93.81	20	NO	3_4	3.63227	4	3	3	no_growth	40	39.5	40	40	40	40	40	40	40	40	40	40	40	40	40	40
VL7504_AVD	6.2	8.2	75.07	127	7.874	10.414	95.3389	95.94	20	HF	3_4	3.34483	4	1	1	Gplus	31	37.8	40	35.9	40	40	40	40	40	40	40	40	40	40	40	40
VL1096_AVD	4.68	2.29	85.67	224	10.4832	5.1296	191.901	97.88	20	NO	4_5	4.1635	5	1	1	Gplus	32.2	39.2	40	40	40	40	40	40	40	40	40	40	40	40	40	40
VL1145_ARD	9.68	4.06	75.76	277	26.8136	11.2462	209.855	95.46	20	NO	4_5	4.46989	5	1	1	Gplus	33.6	39.1	40	40	40	40	40	40	40	40	40	40	40	40	40	40
VL9149_ARD	6.67	1.31	87.78	506	33.7502	6.6286	444.167	97.06	20	HF	5_9	5.33914	6	1	1	Gplus	31.1	38.7	40	29	40	40	40	40	40	40	40	40	40	40	40	40

### Sheet: Feuil2
Quartier	Macrophage	Lymphocyte	Neutrophile	CCS	Total	Serie	Cluster_lait	Macrophage_num	Lymphocyte_num	Neutrophile_num	Velage	Date	nb_jours	Race
VL1744_AVG	16	13	26	45	55	4	1	7.2	5.85	11.7	2021-08-08	2022-03-11	215	HF
VL1814_ARD	26.57	25.93	22.81	23	75.31	6	1	6.1111	5.9639	5.2463	2021-11-29	2022-04-01	123	HF
VL1916_AVD	27.55	23.41	27.79	31	78.75	6	1	8.5405	7.2571	8.6149	2021-08-30	2022-04-01	214	HF
VL1517_AVG	29.42	18.99	24.17	20	72.58	1	2	5.884	3.798	4.834	2020-06-27	2021-06-03	341	HF
VL1743_ARD	22.3	19.26	31.37	75	72.93	1	2	16.725	14.445	23.5275	2021-01-31	2021-10-01	243	HF
VL1815_ARD	3.98	5.91	83.79	30	93.68	1	2	1.194	1.773	25.137	2020-12-18	2021-09-28	284	HF
VL1818_ARD	10.99	47.19	21.41	37	79.59	1	2	4.0663	17.4603	7.9217	2021-04-03	2021-09-03	153	HF
VL1531_AVG	32.63	26.01	16.31	107	74.95	6	3	34.9141	27.8307	17.4517	2021-07-26	2022-04-01	249	HF
VL1910_ARD	15.69	45.36	26.77	186	87.82	6	3	29.1834	84.3696	49.7922	2021-08-28	2022-04-01	216	HF
VL1913_AVD	16	10	60	170	86	4	3	27.2	17	102	2021-08-22	2022-03-11	201	HF
VL1914_AVG	17	5	63	200	85	4	3	34	10	126	2021-08-24	2022-03-11	199	HF
VL1926_AVG	8	4	79	389	91	4	3	31.12	15.56	307.31	2021-08-30	2022-03-11	193	HF
VL1717_ARD	63.93	6.72	8.5	90	79.15	1	4	57.537	6.048	7.65	2020-09-28	2021-07-01	276	HF
VL1717_ARG	49.39	6.48	25.23	305	81.1	1	4	150.639	19.764	76.9515	2020-09-28	2021-07-01	276	HF
VL1743_AVG	42.94	33.1	10.79	128	86.83	1	4	54.9632	42.368	13.8112	2021-01-31	2021-10-01	243	HF
VL1517_AVD	14.94	3.31	71.93	470	90.18	1	5	70.218	15.557	338.071	2020-06-27	2021-06-03	341	HF
VL1815_AVD	3.9	1.05	89.71	3231	94.66	1	5	126.009	33.9255	2898.53	2020-12-18	2021-09-28	284	HF
VL1818_ARG	9.92	1.91	70.99	976	82.82	1	5	96.8192	18.6416	692.862	2021-04-03	2021-09-03	153	HF
VL1921_ARD	5.73	1.09	90.62	956	97.44	6	5	54.7788	10.4204	866.327	2021-08-31	2022-04-01	213	HF
VL2011_AVG	3.58	4.19	89.08	3603	96.85	6	5	128.987	150.966	3209.55	2022-02-25	2022-04-01	35	HF
VL9149_ARD	6.67	1.31	87.78	506	97.06	20		33.7502	6.6286	444.167		2022-11-25		HF
VL7504_AVD	6.2	8.2	75.07	127	95.94	20		7.874	10.414	95.3389		2022-11-25		HF
VL7186_ARD	13.53	48.03	26.02	63	92.34	20		8.5239	30.2589	16.3926		2022-11-25		HF
VL1076_AVD	26.55	14.72	44.92	36	87.55	20		9.558	5.2992	16.1712		2022-11-25		HF
VL1127_AVD	3.03	1.2	94.33	101	98.76	20		3.0603	1.212	95.2733		2022-11-25		HF
VL1064_ARG	10.96	6.18	75.21	51	94.47	20		5.5896	3.1518	38.3571		2022-11-25		NO
VL1063_AVG	13.06	12.15	60.98	111	92.57	20		14.4966	13.4865	67.6878		2022-11-25		NO
VL1145_ARD	9.68	4.06	75.76	277	95.46	20		26.8136	11.2462	209.855		2022-11-25		NO
VL9148_ARD	5.8	36.58	50.96	155	93.81	20		8.99	56.699	78.988		2022-11-25		NO
VL7501_AVG	15.59	28.5	39.85	27	85.95	20		4.2093	7.695	10.7595		2022-11-25		NO
VL1083_AVG	7.53	5	83.91	19	97.16	20		1.4307	0.95	15.9429		2022-12-09		HF
VL1101_ARD	3.07	0.51	95.99	30	99.66	20		0.921	0.153	28.797		2022-12-09		HF
VL1095_ARG	5.42	5.02	87.52	67	98.27	20		3.6314	3.3634	58.6384		2022-12-09		HF
VL9045_AVD	9.56	15.18	64.75	76	93.57	20		7.2656	11.5368	49.21		2022-12-09		HF
VL1124_AVD	8.65	15.47	72.29	118	97.07	20		10.207	18.2546	85.3022		2022-12-09		HF
VL9088_ARD	9.05	19.4	65.47	17	94.43	20		1.5385	3.298	11.1299		2022-12-09		NO
VL8324_AVD	28.05	61.55	0.94	25	91.22	20		7.0125	15.3875	0.235		2022-12-09		NO
VL9089_AVD	6.96	28.33	55	51	94.55	20		3.5496	14.4483	28.05		2022-12-09		NO
VL8332_AVG	8.45	55.82	19.16	83	90.83	20		7.0135	46.3306	15.9028		2022-12-09		NO
VL1096_AVD	4.68	2.29	85.67	224	97.88	20		10.4832	5.1296	191.901		2022-12-09		NO
