## Supplementary material for "Development of a new tool based on gene expression analyses of bovine raw milk to monitor the inflammatory status of the udder": S2_File.xlsx

### Sheet: Feuil1
Gene	Ref NCBI	Forward	Reverse
ACTB	BT030480	ACGGGCAGGTCATCACCATC	AGCACCGTGTTGGCGTAGAG
AHR	NM_001206026	GTGCAGAAAACTGTCAAGCCA	AACATCTGGTGGGAAAGGCAG
ARG1	NM_001078096.2	AACGACAGCAACAAGATGGC	AACACCCCAAATGCCGTTAC
Bax	NM_173894	AGAAGCTGAGCGAGTGTCTGAA	CGCTCTCGAAGGAAGTCCAA
CASP13	NM_176638.5	TCCGGACATTCAACAACCGT	ACCCACAATTCCCCACGATT
CAT	NM_001035386.2	AGATGGACACAGGCACATGA	ACTGCCTCTCCATTTGCATT
CCL2	NM_174006	GCTCGCTCAGCCAGATGCAA	GGACACTTGCTGCTGGTGACTC
CCR1	NM_001077839.1	ATGTCTTTGTCGGCGAGAGG	TCTGTGGACAGGAAGGGGAA
CD14	NM_174008	TCCACAGTCCAGCCGACAAC	AACGGCGCTAGACCAGTCAG
CD36	NM_001278621	CTGGCTGTGTTTGGAGGGATTC	ACTGTCACTTCATCTGGATTCTGC
CIITA	NM_001002763	GAAGAACAGCACGTACACGGC	CCTCTGGCAGAAGTCCATGGT
CLEC7A	NM_001034479.1	TACCTGGAAGCCGTTTGGTT	CAAGTGAGCTCCCATCCCAA
COX2	AF004944	CATGGGTGTGAAAGGGAGGAA	ATTTGTGCCCTGGGGATCAG
CSF1	AF004944	CATGGGTGTGAAAGGGAGGAA	ATTTGTGCCCTGGGGATCAG
CSF2	AF004944	CATGGGTGTGAAAGGGAGGAA	ATTTGTGCCCTGGGGATCAG
CSF3	AF004944	CATGGGTGTGAAAGGGAGGAA	ATTTGTGCCCTGGGGATCAG
CSN1S1	NM_181029.2	GTTCCCAATAGTGCTGAGGAACGACT	GGGTAGAAGTAGGCCAGTTCCTGAT
CXCL1	NM_175700.2	CCAAACCGAAGTCATAGCC	TCAGTTGGCACTAGCCTTGTTTAGC
CXCL2	NM_174299.3	GTGTCTCAACCCCGCCGCTC	TCCAGATGGCCTTAGGAGGTGG
CXCL8	NM_173925.2	TGAAGCTGCAGTTCTGTCAAG	TTCTGCACCCACTTTTCCTTGG
DEFB5	NM_001130761	TCGTGCTCCTCTTCCTAGTC	GGCACGAGATCGGAATACAG
GAPDH	DQ403066	GGCATCGTGGAGGGACTTATG	GCCAGTGAGCTTCCCGTTGAG
HSPA8	NM_174345	CGAATCATCAATGAGCCAACTG	TGCCACCCCCTAAATCAAAG
IKZF1	NM_001105257.1	GCCTGTGAAGTGAATGGGGA	CTTTGCTGCCTTGGACACTG
IRF3	NM_001029845.3	GGAAGGATAAGCCCGACCTG	GAGTCCTTGCTGTGGTCCTC
IRF4	NM_001029845.3	GGAAGGATAAGCCCGACCTG	GAGTCCTTGCTGTGGTCCTC
ISG15	NM_174366	CGCCCAGAAGATCAATGTGC	TCCTCACCAGGATGGAGATG
ITGAM	NM_001039957.1	TTGAGGCGACGATGGAGTTC	ACTTTCACCTGCCCAGCAAT
LPL	NM_001075120	AGTTTATGAACTGGATGGCGGATG	TCAGGAGAAAGGCGACTTGGAG
MMP9	NM_174744	CGTTCCGACGACATGCTCTG	CATTGCCGTCCTGGGTGTAG
MX1	NM_173940.2	GGCCACATCCCCTTGATCAT	CGTACTGGTCCTTGTCCTGG
NCF1	NM_174119.4	GCAGGACCTGTCTGAGAAGG	GATGTCCCCCGCCTCAATAG
PLAU	NM_001082433	GGTAACTTGGAGACGCTTTC	GTTCTGCTTGTAGGCTCTTAT
PPARG	NM_001082433	GGTAACTTGGAGACGCTTTC	GTTCTGCTTGTAGGCTCTTAT
PPIA	BC105173	TCCGGGATTTATGTGCCAGGG	GCTTGCCATCCAACCACTCAG
RORa	NM_001192861	GCAATGCCACCTACTCCTGT	GCGGCCAAATTTTACAGCATC
RPL19	NM_001040516	TACTGCCAATGCTCGAATGC	TGATACATGTGGCGGTCAATC
RPLP0	NM_001012682	CAACCCTGAAGTGCTTGACAT	AGGCAGATGGATCAGCCA
S100A8	NM_001113725	CTCCCTGATTGACGTCTACC	TCCAGGCCCACCTTTATCAC
S100A9	NM_001046328	TGACACCCTGATCCAGAAAG	GCCACCAGCATAATGAACTC
SOD1	NM_174615	TGTTGCCATCGTGGATATTGTAG	CCCAAGTCATCTGGTTTTTCATG
SOD2	NM_201527.2	GCAATTCCCCTTGGGGTTCT	CAGCCTGCGTTGAAGTTCAA
SPI1	NM_001192133.2	CACCCCCGACATCTGATCTG	AAGCGTCAACCATCCTGAGG
TLR1	NM_001046504.1	ACCCTACTCTGAACCTCAAG	GACTGCACACTGGATTTCTG
TLR4	NM_174198.6	GCATGGAGCTGAATCTCTAC	CAGGCTAAACTCTGGATAGG
TLR6	NM_001001159	CTCCGGGAGATAGTCACTTC	GGCCCTGGATTCTATTATGG
YWHAZ	NM_174814	GTAGGAGCCCGTAGGTCATC	CCTCAGCCAAGTAGCGGTAG
