## Supplementary material for "Development of a new tool based on gene expression analyses of bovine raw milk to monitor the inflammatory status of the udder": S3_File.xlsx

### Sheet: Sheet1
Gene	Type_gene
ACTB	Lympho
AHR	Lympho
CASP13	Macro
CAT	Neutro
CCL2	Neutro
CCR1	Macro
CD14	Neutro
CD36	Neutro
CSF1	Macro
CXCL1	Macro
CXCL2	Macro
CXCL8	Macro
DEFB5	Neutro
GAPDH	Neutro
HSPA8	Lympho
IKZF1	Lympho
ISG15	Macro
ITGAM	Neutro
LPL	Neutro
MMP9	Macro
MX1	Macro
NCF1	Macro
PLAU	Macro
PPARG	Neutro
PPIA	Neutro
RORa	Lympho
RPL19	Lympho
RPLP0	Lympho
S100A8	Macro
S100A9	Macro
SOD1	Lympho
SOD2	Macro
SPI1	Macro
TLR1	Neutro
TLR4	Macro
TLR6	Neutro
YWHAZ	Lympho
